# Advancing Neurological Liquid Biopsy via Six-Base Sequencing of Cerebrospinal Fluid Cell-Free DNA

**DOI:** 10.64898/2026.09.06.749692

**Authors:** Chiara Starvaggi Cucuzza, Chandana Rao Prakash, Cillian Nolan, Mohammad Hossein Sepehri, Angela Simeone, Luke Sarre, Tom Charlesworth, Fabio Puddu, Yanan Han, Mohsen Khademi, Virginija Danylaitė Karrenbauer, Björn Evertsson, Katharina Fink, Per Svenningsson, Caroline Ingre, Christina Seitz, Fang Fang, Radu Constantinescu, Lenka Novakova, Eric P Thelin, Fredrik Piehl, Lara Kular, Maria Needhamsen, Maja Jagodic

## Abstract

Real-time molecular insights into the human brain are crucial for understanding neurological conditions and development of soluble biomarkers but challenged by the limited access to target tissue. Here we utilize 6-base sequencing to profile DNA modifications of cell-free DNA released from neural cells into cerebrospinal fluid. This strategy provides molecular, quantitative and qualitative insights into the ongoing neurodegenerative biology, which paves the way for liquid biopsy approaches to study neurological conditions.
