## Supplementary Table 2 for "Advancing Neurological Liquid Biopsy via Six-Base Sequencing of Cerebrospinal Fluid Cell-Free DNA"

### Sheet: Sheet1
	HC	TBI	MS	PML	ALS	MovDis
	(N=9)	(N=9)	(N=10)	(N=3)	(N=4)	(N=14)
Age, Median [Min, Max]	33.0 [22.0, 53.9]	38.0 [20.0, 59.0]	33.5 [27.0, 54.5]	67.0 [58.0, 71.0]	65.7 [56.0, 77.5]	67.0 [45.0, 80.0]
Female, n (%)	6 (66.7%)	1 (11.1%)	7 (70.0%)	2 (66.7%)	2 (50.0%)	5 (35.7%)
Disease duration (years), Median [Min, Max]	-	0 [0, 0]	0.4 [0.04, 10]	0 [0, 0]	0.45 [0.2, 0.8]	2 [1, 8]
CSF NfL (ng/L), Median [Min, Max]	360 [180, 740]	4830* [277, 40300]	2220 [540, 9960]	14300 [5990 ,21000]	15100 [10000, 26600]	3200 [1190, 10400]
*NfL values in TBI group: 3 individual with missing information.
