## Supplementary Table 5 for "Advancing Neurological Liquid Biopsy via Six-Base Sequencing of Cerebrospinal Fluid Cell-Free DNA"

### Sheet: Revigo_BP_Table_hyperhmc_tbi
TermID	Name	Value	LogSize	Frequency	Uniqueness	Dispensability	Representative
GO:0002887	negative regulation of myeloid leukocyte mediated immunity	-1.3888712896794329	2.683947130751512	0.0013684071025893102	0.7643228769098324	0.49998095
GO:0006107	oxaloacetate metabolic process	-1.4985202804737277	4.387015887361571	0.06920960237950664	0.9903241973967573	0.04633563
GO:0006468	protein phosphorylation	-3.2424448541303237	5.506785001202681	0.9119098999881784	0.9357230612464649	0.00332958
GO:0006796	phosphate-containing compound metabolic process	-2.9486500392377044	6.4461712176921	7.93120807407886	0.926796228317197	0.666817	6468
GO:0016310	phosphorylation	-3.2234702069578614	5.625767090068994	1.199317976815209	0.9343271965203739	0.51165659	6468
GO:0007156	homophilic cell-cell adhesion	-3.3720240000362813	4.971261928820096	0.2657208115642097	0.9974563334268237	0.00270116
GO:0007399	nervous system development	-4.299636003546032	5.76352757036378	1.6470057038160617	0.832741448468981	0
GO:0007411	axon guidance	-1.502923966607545	5.014213820249972	0.2933444653156495	0.7407827953581018	0.8976026	7399
GO:0009593	detection of chemical stimulus	-3.011661092707901	5.166056939896143	0.41612351503697703	0.8818685429116357	0.92668943	7399
GO:0031175	neuron projection development	-1.3959317893434338	5.34235753176362	0.6244876280667224	0.7305321626667507	0.75092255	7399
GO:0050907	detection of chemical stimulus involved in sensory perception	-3.214567433269238	5.139573714103869	0.3915063822847947	0.7768246469247223	0.9794003	7399
GO:0050911	detection of chemical stimulus involved in sensory perception of smell	-3.286036761264025	5.112621756399718	0.36794820357673225	0.7777497710760906	0.59038884	7399
GO:0097485	neuron projection guidance	-1.3226457779939196	5.014654922446442	0.2936425622985787	0.7407650622757054	0.91590285	7399
GO:0010866	regulation of triglyceride biosynthetic process	-1.305350306122231	3.084933574936716	0.003449407945323676	0.8799202307464918	0.18076017
GO:0031346	positive regulation of cell projection organization	-2.163717674947676	4.674300695480879	0.1341095740915225	0.7810863792116277	0.15816378
GO:0010975	regulation of neuron projection development	-1.502923966607545	4.769163080382377	0.16684913987380448	0.778408123302485	0.90327511	31346
GO:0051492	regulation of stress fiber assembly	-1.3642620613473155	4.05789421972453	0.03243579076158272	0.8106744629728191	0.54942444	31346
GO:1902903	regulation of supramolecular fiber organization	-1.6531456581728254	5.122261763567583	0.3762069095133138	0.781197298993026	0.65982582	31346
GO:0032649	regulation of type II interferon production	-1.3226457779939196	3.852723910791206	0.020222331518140364	0.8246366062060417	0.13769505
GO:0034329	cell junction assembly	-2.036467059931658	4.680117858307149	0.13591802912129297	0.8744370119457275	0.29257162
GO:0034330	cell junction organization	-2.5874144828231747	5.0648509228019005	0.3296214486286914	0.8756489225038311	0.27965025
GO:0045103	intermediate filament-based process	-2.5308976151584797	4.550472957106564	0.10083911177773798	0.9976428682353327	0.00275811
GO:0045109	intermediate filament organization	-3.5612532138833	4.432985316205376	0.0769374117845857	0.8518896027144717	-0
GO:0045104	intermediate filament cytoskeleton organization	-2.5874144828231747	4.5487701035410435	0.1004444881527174	0.8499220938914844	0.97950938	45109
GO:0050804	modulation of chemical synaptic transmission	-3.2314807193124286	4.892205945975773	0.22149741439194065	0.7456095975601266	-0
GO:0032007	negative regulation of TOR signaling	-2.09093487798285	4.492578813187933	0.08825374106035538	0.7042467010121883	0.54683485	50804
GO:0048167	regulation of synaptic plasticity	-1.4664015199246543	4.4782489549966975	0.08538917100534996	0.7587214522981484	0.92551018	50804
GO:0099177	regulation of trans-synaptic signaling	-3.286036761264025	4.892500867700967	0.22164788239284774	0.7629714990485824	0.58802853	50804
GO:1904262	negative regulation of TORC1 signaling	-1.4739992216027409	4.303433666006204	0.05709266977815565	0.7112859241010486	0.86069709	50804
GO:0050854	regulation of antigen receptor-mediated signaling pathway	-1.5963735909834254	3.902872785446079	0.022697955985895298	0.6617860758032091	0.49563434
GO:0002697	regulation of immune effector process	-1.5013621692366332	4.589346305830272	0.11028168858938123	0.7387501572935843	0.64435818	50854
GO:0002764	immune response-regulating signaling pathway	-1.4367450241380129	4.871677994083319	0.21127126836802634	0.6301705703033855	0.755192	50854
GO:0050863	regulation of T cell activation	-1.5129318953463728	4.64042180434357	0.12404525214405546	0.7030337170818713	0.96052484	50854
GO:0051249	regulation of lymphocyte activation	-1.397963829920034	4.766353350642424	0.1657731517163743	0.6982470368096679	0.77969453	50854
GO:0070828	heterochromatin organization	-1.4636290841217943	4.8244968116393165	0.18952154468973442	0.8625543678608011	0.30068832
GO:0031507	heterochromatin formation	-1.3226457779939196	4.7957132162351614	0.1773677048428779	0.6826104304983636	0.6480863	70828
GO:0071216	cellular response to biotic stimulus	-1.3888712896794329	4.491571785500986	0.0880493317006325	0.9508705376069752	0.00272926
GO:0090287	regulation of cellular response to growth factor stimulus	-1.3295744420949533	4.757054229086944	0.16226128535557974	0.7957895632547137	0.15131636
GO:1903037	regulation of leukocyte cell-cell adhesion	-1.3642620613473155	4.622700906045888	0.11908548615189046	0.8610841070710433	0.15670085
