## Supplementary Table 6 for "Advancing Neurological Liquid Biopsy via Six-Base Sequencing of Cerebrospinal Fluid Cell-Free DNA"

### Sheet: Revigo_BP_Table_hypomc_tbi
TermID	Name	Value	LogSize	Frequency	Uniqueness	Dispensability	Representative
GO:0001906	cell killing	-2.13618684446236	4.489916312865075	0.08771432747219778	0.9969806097057774	0.00317413
GO:0006281	DNA repair	-1.8636388107402022	6.026843247483998	3.020029051112447	0.728191215417476	0.43735551
GO:0006397	mRNA processing	-3.8353717285579734	5.762105877686964	1.6416229240100257	0.7843703500423669	-0
GO:0000375	RNA splicing, via transesterification reactions	-3.65940101405685	5.47960697782584	0.8565916170131727	0.786973703367541	0.64527333	6397
GO:0000377	RNA splicing, via transesterification reactions with bulged adenosine as nucleophile	-2.9255060537466657	5.477391880610406	0.8522337230246362	0.7850885772390535	0.98905003	6397
GO:0000398	mRNA splicing, via spliceosome	-2.9255060537466657	5.471856220285453	0.841439773223714	0.7804869255242398	0.90789904	6397
GO:0006364	rRNA processing	-2.9071785070249363	5.747960738463569	1.5890159040702332	0.6985286715687501	0.69359402	6397
GO:0008380	RNA splicing	-3.6529387991744433	5.642735498756576	1.2471043426882034	0.7948069613154473	0.67380892	6397
GO:0009141	nucleoside triphosphate metabolic process	-1.7731473182555164	5.61410168679663	1.1675323213783004	0.8562040673319217	0.74257464	6397
GO:0009142	nucleoside triphosphate biosynthetic process	-1.544144446032899	5.298767955079484	0.5648511973675708	0.82975571640396	0.83899243	6397
GO:0009201	ribonucleoside triphosphate biosynthetic process	-1.6344024483416602	5.241424442639649	0.4949829426067349	0.831678805245865	0.67100308	6397
GO:0016071	mRNA metabolic process	-2.9850968769542154	5.882262060545583	2.1648597825606792	0.8257963459060719	0.55773904	6397
GO:0016072	rRNA metabolic process	-2.5551945541510594	5.779015360002962	1.7068011195727755	0.8299419412556921	0.56048672	6397
GO:0022618	protein-RNA complex assembly	-1.564265353605629	5.421072248835069	0.7485811435318236	0.8742696713051601	0.77589534	6397
GO:0030490	maturation of SSU-rRNA	-2.2196913152067923	5.0229848023723065	0.29932911712531396	0.7403770326092938	0.80395808	6397
GO:1901293	nucleoside phosphate biosynthetic process	-1.9343687494652002	5.98559845118241	2.746415767047826	0.8098108163052905	0.51256641	6397
GO:0006417	regulation of translation	-1.9485238911653084	5.408928183625264	0.7279386372186972	0.8693859199993899	0.35944868
GO:0006457	protein folding	-2.5688431269669008	5.602053476861875	1.1355876808838297	0.8843360928390936	0.40076385
GO:0006839	mitochondrial transport	-1.6170817077018342	4.595892857941949	0.11195670973155487	0.9969195763475317	0.00324517
GO:0006959	humoral immune response	-5.175485837440412	4.5150123452580155	0.0929324441829014	0.8657022805783194	0.218735
GO:0019730	antimicrobial humoral response	-4.0726666978820685	4.140853581322722	0.039263631180104064	0.7886590026686173	0.62145862	6959
GO:0045321	leukocyte activation	-1.95616966184329	4.776599497791458	0.16973074404212013	0.8423651574513572	0.63469304	6959
GO:0046649	lymphocyte activation	-1.305886832485087	4.666208997435725	0.13163394962376754	0.8448139394014018	0.93602463	6959
GO:0061844	antimicrobial humoral immune response mediated by antimicrobial peptide	-3.5688315296833206	3.9688563746146923	0.026422748763067865	0.7935242141483703	0.86741163	6959
GO:0007093	mitotic cell cycle checkpoint signaling	-2.544730029190625	4.933674530646929	0.2436900250162988	0.6930197566784811	0.36399899
GO:0000075	cell cycle checkpoint signaling	-2.544730029190625	5.05641694848285	0.32328191945839696	0.6875742033421842	0.94685644	7093
GO:0010948	negative regulation of cell cycle process	-1.3391341432161976	5.15514162439846	0.40579516433320134	0.7720039188426248	0.97596509	7093
GO:0031573	mitotic intra-S DNA damage checkpoint signaling	-1.4013628006639758	4.164887957547954	0.04149793904263059	0.7116540860896177	0.83829491	7093
GO:0045786	negative regulation of cell cycle	-1.3368647413926018	5.185947080902639	0.4356247357583173	0.7903002039601655	0.78258096	7093
GO:0045930	negative regulation of mitotic cell cycle	-1.416302204930186	5.026386159637258	0.30168266378101216	0.7767246937634594	0.9157696	7093
GO:1901988	negative regulation of cell cycle phase transition	-1.452270618072367	5.121546713392419	0.37558800339637505	0.772383256519949	0.96913336	7093
GO:0007188	adenylate cyclase-modulating G protein-coupled receptor signaling pathway	-2.957602793921002	5.096989915841891	0.3549398190454787	0.7796091184480939	0.37627502
GO:0007200	phospholipase C-activating G protein-coupled receptor signaling pathway	-1.6538188143295631	4.711638538232349	0.14614985318297738	0.7932582089302236	0.65395607	7188
GO:0009888	tissue development	-2.488905614837164	5.5602988682093	1.0314922144449508	0.9646931923461889	-0
GO:0010608	post-transcriptional regulation of gene expression	-2.630034519497239	5.535318176505225	0.9738345799086721	0.8675219422208338	0.18705488
GO:0021762	substantia nigra development	-1.440817595061872	2.0453229787866576	0.0003122920773544069	0.9110555542870703	0.34456358
GO:0022613	ribonucleoprotein complex biogenesis	-1.9879552214729892	5.981680462347741	2.721750370974598	0.8871732480453997	0.33307911
GO:0044085	cellular component biogenesis	-2.9283175007132205	6.409881579487881	7.295409794774138	0.8955538589026429	0.52465554	22613
GO:0031214	biomineral tissue development	-1.8766793297239337	4.093981703914113	0.03524641945777238	0.9660288700651182	0.47458397
GO:0034330	cell junction organization	-1.873120219713416	5.0648509228019005	0.3296214486286914	0.9183186101094835	0.35029035
GO:0040011	locomotion	-1.5155773194893118	5.278021540970132	0.5385022630955141	1	-0
GO:0042391	regulation of membrane potential	-1.5373037274319006	5.146905966491006	0.39817239862686876	0.8876223259216321	0.16333503
GO:0007204	positive regulation of cytosolic calcium ion concentration	-1.3974180136788399	4.572069623697134	0.10598057497854553	0.8974008053925682	0.53093818	42391
GO:0043269	regulation of monoatomic ion transport	-1.3242483677486767	4.796081483247202	0.17751817284378502	0.8993078168992094	0.16017044
GO:0045785	positive regulation of cell adhesion	-1.5858940094178893	4.731765992074284	0.15308273730024521	0.8894013490842688	0.41755207
GO:0050684	regulation of mRNA processing	-1.5961277778421488	4.792573774814153	0.17609014634460987	0.8706393876045393	0.3012284
GO:0050686	negative regulation of mRNA processing	-1.5363822402261205	3.4665710723863543	0.008309808276512263	0.8499433143101082	0.68570436	50684
GO:0050808	synapse organization	-2.829566127494243	4.855725048450004	0.2036513416805788	0.906961502878789	0.00343356
GO:0007416	synapse assembly	-2.3828466288450922	4.16799631208688	0.0417960360255598	0.7945672932354535	0.81509473	50808
GO:0050911	detection of chemical stimulus involved in sensory perception of smell	-28.295097361404807	5.112621756399718	0.36794820357673225	0.7595777391347686	0
GO:0006935	chemotaxis	-1.6463586234886125	5.265301414367553	0.5229586346999198	0.8414421983742172	0.52394922	50911
GO:0007600	sensory perception	-7.127524360223622	5.411405872712349	0.732103477923051	0.8601700001814839	0.89110417	50911
GO:0007606	sensory perception of chemical stimulus	-10.243611336405007	5.216018032185176	0.466856782512643	0.8603093208503059	0.88972961	50911
GO:0007608	sensory perception of smell	-7.21500487800011	5.140787636152006	0.39260224357442014	0.8577523146939008	0.95859912	50911
GO:0009593	detection of chemical stimulus	-26.329718846587667	5.166056939896143	0.41612351503697703	0.8688532671071805	0.92668943	50911
GO:0042330	taxis	-1.6463586234886125	5.268739398339651	0.5271149583476183	0.8619991814132811	0.98981548	50911
GO:0050830	defense response to Gram-positive bacterium	-1.3536244473719459	4.127007557371327	0.03803149698399668	0.8372429319544248	0.58293195	50911
GO:0050907	detection of chemical stimulus involved in sensory perception	-28.295097361404807	5.139573714103869	0.3915063822847947	0.7584973279923266	0.9794003	50911
GO:0051897	positive regulation of phosphatidylinositol 3-kinase/protein kinase B signal transduction	-1.8641178868316175	4.4076967576338975	0.07258519583381928	0.8948376974881762	0.14892476
GO:0070663	regulation of leukocyte proliferation	-1.326234023885099	4.502345169897973	0.09026092741207871	0.9003326439918433	0.15151727
GO:0071826	protein-RNA complex organization	-1.8975470440353943	5.441527039788015	0.7846821076739929	0.9030701509621343	0.38623867
GO:0072522	purine-containing compound biosynthetic process	-1.7878742380178094	5.807031441674962	1.820535055126365	0.9270311940664543	0.22320577
GO:0097435	supramolecular fiber organization	-1.8766793297239337	5.492954451556237	0.883326657853595	0.9108563512144288	0.39172724
GO:0099536	synaptic signaling	-3.603193284774019	5.1541377983915355	0.4048582881011381	0.8084274258039351	0.00367884
GO:0007268	chemical synaptic transmission	-2.3233569023315175	5.116899831633445	0.37159066480623865	0.806146380995186	0.98263929	99536
GO:0098916	anterograde trans-synaptic signaling	-2.3233569023315175	5.116899831633445	0.37159066480623865	0.806146380995186	0.99224555	99536
GO:0099537	trans-synaptic signaling	-2.886407537506093	5.126546987671702	0.37993738032825647	0.8061249897729903	0.92529837	99536
GO:0141060	disruption of anatomical structure in another organism	-2.2379753200073056	4.442385687867871	0.07862094998341446	0.9248313072022231	-0
GO:0031640	killing of cells of another organism	-1.969705032065687	4.430864843281459	0.07656266129176041	0.911083152537205	0.57797597	141060
GO:0141061	disruption of cell in another organism	-1.969705032065687	4.430864843281459	0.07656266129176041	0.913938073077718	0.99551922	141060
GO:1900864	mitochondrial RNA modification	-1.6344024483416602	3.985785617772605	0.027473185750532685	0.8806996993597368	0.35987152
GO:1903311	regulation of mRNA metabolic process	-1.64476371556494	5.193127382284525	0.4428869460662498	0.8735694843552287	0.32886946
GO:1903332	regulation of protein folding	-1.3471094815587004	2.9439888750737717	0.0024926585810651747	0.9208150986962965	0.11775661
GO:1903522	regulation of blood circulation	-1.558163933940331	4.556423121371285	0.10223023103140762	0.9033322924195439	0.15303944
