## Supplementary Table 7 for "Advancing Neurological Liquid Biopsy via Six-Base Sequencing of Cerebrospinal Fluid Cell-Free DNA"

### Sheet: Revigo_BP_Table_hypomc_ms
TermID	Name	Value	LogSize	Frequency	Uniqueness	Dispensability	Representative
GO:0001889	liver development	-1.31166562452016	4.115144351793107	0.037006611166497214	0.9395884253075428	0.44726233
GO:0002027	regulation of heart rate	-2.7123602235628477	4.103221992452924	0.03600443750007807	0.7428984201219657	0.48833734
GO:0008016	regulation of heart contraction	-2.120662789080196	4.389396465218475	0.06959003091010202	0.8033118545475503	0.90511125	2027
GO:0031644	regulation of nervous system process	-2.1003432163562854	3.9537596917332287	0.025519940757625124	0.8173520923710229	0.76766866	2027
GO:0044062	regulation of excretion	-2.1766149681735585	2.7193312869837265	0.0014848068768759527	0.8428676192693801	0.6530368	2027
GO:0050795	regulation of behavior	-1.3341701656314062	3.8972421028053654	0.022405537040736175	0.8424156703762758	0.53063766	2027
GO:0051969	regulation of transmission of nerve impulse	-2.35117394536963	3.1126050015345745	0.0036765294561268806	0.8173561466401178	0.68567685	2027
GO:0061337	cardiac conduction	-1.9355832171196357	3.961231197044663	0.025962827703691373	0.8131216662376669	0.89774495	2027
GO:0086091	regulation of heart rate by cardiac conduction	-1.6854368678790135	3.8407958988470936	0.019674400873327634	0.7514585533784901	0.8826208	2027
GO:0098815	modulation of excitatory postsynaptic potential	-1.3159805191137393	3.4307198878632823	0.007651155895182968	0.7058829633567543	0.84019945	2027
GO:0098901	regulation of cardiac muscle cell action potential	-1.3450921467489596	3.2095150145426308	0.004596371574879862	0.7850135454669385	0.83435569	2027
GO:0098907	regulation of SA node cell action potential	-2.102955804391414	2.357934847000454	0.0006444572869040942	0.7925424681069808	0.76443462	2027
GO:0098908	regulation of neuronal action potential	-2.1766149681735585	2.5575072019056577	0.0010220467986144226	0.7382675653738745	0.7622639	2027
GO:1903522	regulation of blood circulation	-2.097637568831865	4.556423121371285	0.10223023103140762	0.8017855910215356	0.83957867	2027
GO:0006281	DNA repair	-3.8693432997041173	6.026843247483998	3.020029051112447	0.8140318757119775	0.45385734
GO:0006302	double-strand break repair	-1.304772577128352	5.444466388020193	0.7900109461212131	0.8361149815070891	0.78368796	6281
GO:0034976	response to endoplasmic reticulum stress	-1.4282535459932935	5.15359537588876	0.404352942739601	0.922344308151945	0.63460143	6281
GO:0006366	transcription by RNA polymerase II	-1.4393947185911635	5.3046326842461955	0.5725307434516042	0.8833393624095126	0.49242899
GO:0006412	translation	-2.3905295003419544	6.193484968897032	4.43254315109974	0.9016805475207187	0.40011497
GO:0006417	regulation of translation	-2.139008752330626	5.408928183625264	0.7279386372186972	0.8032504452633993	0.35944868
GO:0042176	regulation of protein catabolic process	-1.7767019891883966	4.9481732551585145	0.2519629260473056	0.8106085924052918	0.80881163	6417
GO:0045732	positive regulation of protein catabolic process	-1.4320063575118276	4.670830087115017	0.13304210299074742	0.813529592876485	0.9114416	6417
GO:0061136	regulation of proteasomal protein catabolic process	-2.1248647532179428	4.734903791882342	0.15419279368429586	0.8116820707385687	0.77396257	6417
GO:1901873	regulation of post-translational protein modification	-2.1248647532179428	4.6269149396329805	0.12024664487587185	0.8235680643287349	0.99344552	6417
GO:1903320	regulation of protein modification by small protein conjugation or removal	-1.9905018986737963	4.623238949929992	0.11923311513391255	0.8236668289068291	0.75688738	6417
GO:2000058	regulation of ubiquitin-dependent protein catabolic process	-1.9833088066541358	4.628971005345094	0.1208172876717649	0.8169944523037416	0.96714884	6417
GO:0006457	protein folding	-1.3146881288846985	5.602053476861875	1.1355876808838297	0.9114132821502092	0.45318189
GO:0006805	xenobiotic metabolic process	-5.5627144619951014	4.753261240069804	0.16085029296971481	0.880562849258226	0.03150906
GO:0042178	xenobiotic catabolic process	-2.5179645024278114	4.4021925778788225	0.07167103175283639	0.867395721476523	0.92916055	6805
GO:0006956	complement activation	-2.5541435931126544	4.110690697273754	0.03662902165478688	0.8344725789061201	0.49033223
GO:0007049	cell cycle	-2.102955804391414	5.882715744803538	2.1671224806120564	0.9961423729136689	0.00415396
GO:0007156	homophilic cell-cell adhesion	-1.7767019891883966	4.971261928820096	0.2657208115642097	0.9871330900378189	0.0031866
GO:0007157	heterophilic cell-cell adhesion	-1.6747822948187474	4.1882251727052795	0.043789027282857926	0.9875507635684768	0.73780382	7156
GO:0007218	neuropeptide signaling pathway	-5.369274253372697	4.779625347075377	0.1709174539360669	0.7925908140662972	0.35313164
GO:0007188	adenylate cyclase-modulating G protein-coupled receptor signaling pathway	-1.6802624659837186	5.096989915841891	0.3549398190454787	0.7816795855067752	0.66247834	7218
GO:0007339	binding of sperm to zona pellucida	-3.542542722929487	3.9900278987702946	0.02774289254461149	0.9741090505221387	0.00264785
GO:0009988	cell-cell recognition	-1.4281499968273585	4.157879674389154	0.04083360862353122	0.9759302737266496	0.80882748	7339
GO:0035036	sperm-egg recognition	-2.4135657248217752	4.062581984228163	0.032787829103327684	0.9739662390927056	0.96223069	7339
GO:0007600	sensory perception	-4.1166065072137235	5.411405872712349	0.732103477923051	0.8961876017635679	-0
GO:0007606	sensory perception of chemical stimulus	-2.0560661306916908	5.216018032185176	0.466856782512643	0.896789632580874	0.89110417	7600
GO:0007608	sensory perception of smell	-1.3464661603885655	5.140787636152006	0.39260224357442014	0.8959258385023889	0.95859912	7600
GO:0007610	behavior	-1.7272649596127145	4.813901087703305	0.18495356330370494	0.9339325531008037	0.51146037	7600
GO:0009593	detection of chemical stimulus	-3.0141544071993054	5.166056939896143	0.41612351503697703	0.8920815794035366	0.92668943	7600
GO:0019233	sensory perception of pain	-2.620707229723815	3.7443712273318606	0.015756554811972346	0.9168015380989267	0.67024438	7600
GO:0050907	detection of chemical stimulus involved in sensory perception	-2.563471614195424	5.139573714103869	0.3915063822847947	0.8095746203368638	0.9794003	7600
GO:0050911	detection of chemical stimulus involved in sensory perception of smell	-2.796389563285079	5.112621756399718	0.36794820357673225	0.8103997349972231	0.87094121	7600
GO:0060134	prepulse inhibition	-1.5651208328873745	2.767897616018091	0.0016608260477484367	0.7884788930566743	0.57553565	7600
GO:0008037	cell recognition	-1.9742447233801483	4.733526273053828	0.153704482436069	0.996972482053023	0.0030369
GO:0008202	steroid metabolic process	-2.6167205158525353	5.272006467798588	0.5310952628244445	0.9313773792302471	0.29007975
GO:0009812	flavonoid metabolic process	-4.322530682179036	3.887167020894774	0.021891674622543923	0.9805799708883843	0.03733591
GO:0010506	regulation of autophagy	-3.449459767858096	4.968328816712767	0.2639322296666345	0.8274240596067273	0.16572026
GO:0010608	post-transcriptional regulation of gene expression	-3.3965298218391298	5.535318176505225	0.9738345799086721	0.8342969735209639	0.30449875
GO:0010639	negative regulation of organelle organization	-2.3572133269692825	5.023540521554854	0.29971238467479433	0.8191634148088919	0.18240935
GO:0032271	regulation of protein polymerization	-1.310381944573191	4.94509420180716	0.25018286120638544	0.8407445545452978	0.78002363	10639
GO:0033044	regulation of chromosome organization	-1.9641307843914595	4.864463614586745	0.20779063121496721	0.8412506695459806	0.76354099	10639
GO:0051493	regulation of cytoskeleton organization	-1.9630980724160187	5.272621242933255	0.5318476028289801	0.8301708660780128	0.82850135	10639
GO:1902115	regulation of organelle assembly	-1.3546548316844853	4.623435376731635	0.1192870564927283	0.8453910315300905	0.72975205	10639
GO:0015698	inorganic anion transport	-5.579228106447488	5.475467792116027	0.848466344964188	0.9543803730479642	0.2689929
GO:0016048	detection of temperature stimulus	-1.674850378119459	3.129689892199301	0.003824158438148964	0.9327909694163709	0.16580344
GO:0016071	mRNA metabolic process	-4.683623904015313	5.882262060545583	2.1648597825606792	0.8779832702241295	0.05404481
GO:0006351	DNA-templated transcription	-2.222519651763348	5.885868166423497	2.1829102646317637	0.8658419466469757	0.61483585	16071
GO:0006364	rRNA processing	-2.7123602235628477	5.747960738463569	1.5890159040702332	0.8159216395683973	0.55546116	16071
GO:0006397	mRNA processing	-2.139008752330626	5.762105877686964	1.6416229240100257	0.8635072176508374	0.69359402	16071
GO:0006399	tRNA metabolic process	-1.5501253801567014	5.935452345764697	2.4469219868271797	0.8762971487273861	0.58725177	16071
GO:0008380	RNA splicing	-1.847522862452906	5.642735498756576	1.2471043426882034	0.8713384114608731	0.671235	16071
GO:0016072	rRNA metabolic process	-3.636914806834301	5.779015360002962	1.7068011195727755	0.8811363706278383	0.56048672	16071
GO:0032774	RNA biosynthetic process	-4.011074490343644	6.401282300077978	7.1523771843269355	0.8498905147189354	0.71377417	16071
GO:0141187	nucleic acid biosynthetic process	-4.023749198335134	6.456647474073753	8.124854713208558	0.8633124574741998	0.76709791	16071
GO:0016125	sterol metabolic process	-1.5413509856184469	5.083409444352924	0.3440124353569595	0.928998032084538	0.47356135
GO:0016197	endosomal transport	-1.9833088066541358	5.270131256748744	0.5288070136031022	0.9531157005513871	0.2567833
GO:0031960	response to corticosteroid	-2.653073098096741	3.9463539972262747	0.025088409887099032	0.8948035434947261	0.38642022
GO:0048545	response to steroid hormone	-2.2327153468342487	4.540091611532563	0.09845717493318937	0.8956970242685849	0.71253682	31960
GO:0051384	response to glucocorticoid	-2.210174996904917	3.9157690659836843	0.023382159537189955	0.8911928084859787	0.83073586	31960
GO:0071383	cellular response to steroid hormone stimulus	-1.8607916307379964	4.498158868912892	0.08939502665214148	0.8777343971815136	0.90350303	31960
GO:0071384	cellular response to corticosteroid stimulus	-1.8076663454281208	3.7867514221455614	0.01737195655756014	0.8849690618917476	0.97402075	31960
GO:0071385	cellular response to glucocorticoid stimulus	-1.7379621088519353	3.7661896933101597	0.016568514213093802	0.8852701742766405	0.97131819	31960
GO:0034655	nucleobase-containing compound catabolic process	-2.9137085897381385	5.759305151803157	1.6310702908143317	0.9014634315024987	0.47464578
GO:0035418	protein localization to synapse	-1.3450921467489596	4.170408411725318	0.04202883557413309	0.9654227291330121	0.19618027
GO:0035725	sodium ion transmembrane transport	-6.777918638621958	5.299694660815149	0.5660577803937129	0.9099274850482039	-0
GO:0006813	potassium ion transport	-1.8012671000184612	5.40425712442433	0.7201512084170324	0.9151874735576051	0.69442833	35725
GO:0006814	sodium ion transport	-5.509187464073387	5.38565631287797	0.6899582425746312	0.9154834747642807	0.67795686	35725
GO:0006820	monoatomic anion transport	-4.7839281864541	5.211472962014428	0.4619963821814544	0.9257636778877868	0.52949315	35725
GO:0006821	chloride transport	-5.24805296794692	5.044861050791634	0.3147932529921272	0.9165880877538046	0.51091694	35725
GO:0070588	calcium ion transmembrane transport	-1.3546548316844853	5.230538325745003	0.48272973709890205	0.9140073486712216	0.65491198	35725
GO:0071805	potassium ion transmembrane transport	-1.9104653726274154	5.323241784265752	0.597596441187623	0.9125111514182702	0.68159764	35725
GO:0098656	monoatomic anion transmembrane transport	-4.413003842443279	5.156579435804574	0.40714085928471033	0.9102698458726565	0.9503119	35725
GO:0098719	sodium ion import across plasma membrane	-1.5797359795717565	4.238748439281245	0.049191680221089155	0.9245412919527447	0.77269859	35725
GO:1902476	chloride transmembrane transport	-4.251108509589727	5.030798003159741	0.30476299927128064	0.9121887666170334	0.9264912	35725
GO:0038130	ERBB4 signaling pathway	-1.3741899663656458	3.0696680969115957	0.0033301691521519937	0.8420689368212744	0.26522074
GO:0040029	epigenetic regulation of gene expression	-2.211584210256211	5.097114951641801	0.3550420237253401	0.8007831908912021	0.33432525
GO:0045814	negative regulation of gene expression, epigenetic	-1.3116007423659732	4.919909258231664	0.2360871324421615	0.7877161397197296	0.75216155	40029
GO:0042391	regulation of membrane potential	-14.462649865131917	5.146905966491006	0.39817239862686876	0.7799769937099754	0
GO:0001508	action potential	-3.105089553159032	4.686672012193214	0.13798483486960217	0.7518614945610513	0.79986495	42391
GO:0003254	regulation of membrane depolarization	-1.9355832171196357	3.9992175655301034	0.02833624749158486	0.7677156420169056	0.71735252	42391
GO:0008210	estrogen metabolic process	-5.327208903523177	3.6739419986340875	0.013397330118504054	0.7649531033978219	0.740419	42391
GO:0010817	regulation of hormone levels	-4.540824681682854	5.142670977910689	0.39430849392432926	0.7801271615980123	0.59400077	42391
GO:0016486	peptide hormone processing	-1.4389191309970777	3.8990540679981707	0.022499224663942496	0.7501198586449851	0.76712036	42391
GO:0030049	muscle filament sliding	-1.3657117104752046	3.0670708560453703	0.0033102960199567133	0.92121444542075	0.87585111	42391
GO:0032535	regulation of cellular component size	-1.3125065102384572	5.061671079270153	0.3272167996330625	0.7424411444237617	0.58415155	42391
GO:0042445	hormone metabolic process	-6.116612498337289	4.951361807517263	0.25381964439812177	0.7577359672529344	0.5712521	42391
GO:0042573	retinoic acid metabolic process	-1.9142100801293787	3.656960182742849	0.012883467700311804	0.7653309673360562	0.73847983	42391
GO:0051899	membrane depolarization	-3.1877723271245286	4.122183100093868	0.03761132218901075	0.7706054032871784	0.73083841	42391
GO:0060078	regulation of postsynaptic membrane potential	-7.104353024079571	4.4300750555519395	0.07642354936639344	0.7607324463395398	0.51727191	42391
GO:0086001	cardiac muscle cell action potential	-3.8404614658882985	3.9263939002696824	0.02396131938973813	0.7734797388599587	0.80530767	42391
GO:0086002	cardiac muscle cell action potential involved in contraction	-3.3875197548471876	3.7895102040902544	0.017482678294076705	0.7093594675587404	0.7900597	42391
GO:0086010	membrane depolarization during action potential	-4.320688840013062	4.073864922903	0.03365089084437986	0.7690584347881957	0.72547926	42391
GO:0098900	regulation of action potential	-3.7065583184677653	3.6549462265843444	0.012823848303725963	0.7807756725636293	0.68211064	42391
GO:0099505	regulation of presynaptic membrane potential	-2.1888959205813907	3.190051417759206	0.004394801234042017	0.7961850668500099	0.6396645	42391
GO:0042440	pigment metabolic process	-4.048539871708338	5.2357102065575845	0.4885128185677286	0.9749973676616583	0.0606032
GO:0043161	proteasome-mediated ubiquitin-dependent protein catabolic process	-3.858128395748781	5.403153134951823	0.7183228802550665	0.9080649662688927	0.18856371
GO:0006401	RNA catabolic process	-2.102955804391414	5.402835475541938	0.7177976617613342	0.8672219969743099	0.83081305	43161
GO:0006402	mRNA catabolic process	-1.5355476097884728	5.258397804095509	0.5147112848388783	0.7059713697938681	0.9348691	43161
GO:0141188	nucleic acid catabolic process	-2.683722186325386	5.457937882309322	0.8149006246863594	0.8814025899616502	0.64704403	43161
GO:0043252	sodium-independent organic anion transport	-2.2141889189924977	3.975063996095236	0.02680317729366323	0.9649386997833468	0.19963163
GO:0044085	cellular component biogenesis	-1.5355476097884728	6.409881579487881	7.295409794774138	0.9381312398771529	0.44545144
GO:0050804	modulation of chemical synaptic transmission	-2.595496325689056	4.892205945975773	0.22149741439194065	0.8442500293218619	0.16705048
GO:0099177	regulation of trans-synaptic signaling	-2.5657959283600196	4.892500867700967	0.22164788239284774	0.8481569656015395	0.58802853	50804
GO:0050808	synapse organization	-2.513835044875524	4.855725048450004	0.2036513416805788	0.9317956542277684	0.00311205
GO:0048790	maintenance of presynaptic active zone structure	-1.8161965663523347	3.6952189189051508	0.014070177594258548	0.9406296001592355	0.75618953	50808
GO:1904862	inhibitory synapse assembly	-2.5345394490977737	3.229937685907934	0.004817815047912986	0.8867909587500666	0.70596766	50808
GO:1990709	presynaptic active zone organization	-2.415453833732715	3.707995746422929	0.01449035238924448	0.9405309282211864	0.7576694	50808
GO:0051052	regulation of DNA metabolic process	-1.4506124192418048	5.078913348506884	0.34046933978842947	0.8465634445044724	0.32048408
GO:0051552	flavone metabolic process	-6.139827843384615	2.694605198933569	0.001402475329209791	0.983770642622112	0.00216444
GO:0051791	medium-chain fatty acid metabolic process	-1.3657117104752046	3.7946971268919985	0.017692765691569672	0.9371470635991842	0.3722983
GO:0001676	long-chain fatty acid metabolic process	-1.304995677253309	4.876067659620969	0.21341756664511663	0.926278237060059	0.52368916	51791
GO:0071824	protein-DNA complex organization	-2.4050344851363974	5.0722315104977005	0.3352710962099212	0.9456920026090819	0.30293571
GO:0065004	protein-DNA complex assembly	-1.9703978720065265	5.019253414422923	0.2967683220910078	0.9395384158738483	0.5962914	71824
GO:0080135	regulation of cellular response to stress	-2.9075079228176968	4.947649345068611	0.2516591510266063	0.8554834942187428	0.1688393
GO:0097120	receptor localization to synapse	-1.3688592798504382	4.300964846605394	0.05676902162526109	0.9646818520398212	0.20084329
GO:0097267	omega-hydroxylase P450 pathway	-2.798935196634871	2.089905111439398	0.0003463603039748876	0.9408959101413291	0.02336142
GO:0019369	arachidonate metabolic process	-2.2141889189924977	4.227912401751748	0.04797941915717706	0.9248432549909386	0.81376411	97267
GO:0019373	epoxygenase P450 pathway	-2.6504939825978293	3.5268559871258747	0.00954762051038973	0.9304139165194287	0.69982084	97267
GO:0097646	calcitonin family receptor signaling pathway	-1.806177150503538	3.1215598441875008	0.003753182966022963	0.8357777781015061	0.48050576
GO:0099536	synaptic signaling	-6.209448051261821	5.1541377983915355	0.4048582881011381	0.7977366596069421	0.16333503
GO:0007214	gamma-aminobutyric acid signaling pathway	-2.5345394490977737	4.093526743699675	0.035209512212266855	0.8279827523195549	0.76178908	99536
GO:0007268	chemical synaptic transmission	-5.369274253372697	5.116899831633445	0.37159066480623865	0.7958101053284056	0.9234474	99536
GO:0051932	synaptic transmission, GABAergic	-3.542542722929487	3.1889284837608534	0.004383445158501856	0.8450711094661446	0.65968381	99536
GO:0060079	excitatory postsynaptic potential	-1.44230953714423	4.364419655350235	0.06570057503759713	0.5978235668332312	0.79880629	99536
GO:0098916	anterograde trans-synaptic signaling	-5.369274253372697	5.116899831633445	0.37159066480623865	0.7958855903144447	0.99224555	99536
GO:0099537	trans-synaptic signaling	-4.949358743442586	5.126546987671702	0.37993738032825647	0.795918452234007	0.98263929	99536
GO:0160001	extrasynaptic signaling via GABA	-1.5651208328873745	4.225490200071284	0.041044308266151755	0.8263410901431271	0.7705667	99536
GO:0140694	membraneless organelle assembly	-2.096725070178533	5.501230480229787	0.9003210248994448	0.9361551365261036	0.34811293
GO:1901987	regulation of cell cycle phase transition	-2.757379728254434	5.277620673110226	0.538005434790632	0.8178269382564965	0.18033183
GO:0007346	regulation of mitotic cell cycle	-1.5413509856184469	5.261928672990642	0.5189130327887376	0.8211516212007354	0.85474201	1901987
GO:0010948	negative regulation of cell cycle process	-2.097637568831865	5.15514162439846	0.40579516433320134	0.8060663500208448	0.89595831	1901987
GO:0051983	regulation of chromosome segregation	-1.367512742258441	4.73178210002384	0.1530884153380153	0.8336025114182136	0.82135234	1901987
GO:1901988	negative regulation of cell cycle phase transition	-1.3146881288846985	5.121546713392419	0.37558800339637505	0.8063349795758581	0.97596509	1901987
GO:1901990	regulation of mitotic cell cycle phase transition	-1.4935177560073656	5.088260155115308	0.347876340059499	0.8227683485608048	0.88328358	1901987
GO:1903047	mitotic cell cycle process	-4.9471446334981195	5.511332459944567	0.9215086228384987	0.9761981897177654	0.00358846
GO:0000278	mitotic cell cycle	-1.3934260645152516	5.580127467388735	1.0796788819807357	0.9762056065413884	0.81357786	1903047
GO:0007051	spindle organization	-1.8348728962851084	5.047998737092271	0.3170758241756994	0.9290559018263849	0.73378535	1903047
GO:1990408	calcitonin gene-related peptide receptor signaling pathway	-2.102955804391414	2.401400540781544	0.0007125937401450557	0.8494562235804378	0.43669778
